# Structure classification of the proteins from *Salmonella enterica* pangenome revealed novel potential pathogenicity islands

**DOI:** 10.1101/2024.01.30.577995

**Authors:** Kirill E. Medvedev, Jing Zhang, R. Dustin Schaeffer, Lisa N. Kinch, Qian Cong, Nick V. Grishin

## Abstract

*Salmonella enterica* is a pathogenic bacterium known for causing severe typhoid fever in humans, making it important to study due to its potential health risks and significant impact on public health. This study provides evolutionary classification of proteins from *Salmonella enterica* pangenome. We classified 17,238 domains from 13,147 proteins from 79,758 *Salmonella enterica* strains and studied in detail domains of 272 proteins from fourteen characterized *Salmonella* pathogenicity islands (SPIs). Among SPIs-related proteins, 90 proteins function in the secretion machinery. 41% domains of SPI proteins have no previous sequence annotation. By comparing clinical and environmental isolates, we identified 3682 proteins that are overrepresented in clinical group that we consider as potentially pathogenic. 69 of them overlap with SPI proteins. Among domains of potentially pathogenic proteins only 50% domains were annotated by sequence methods previously. Moreover, 36% (1330 out of 3682) of potentially pathogenic proteins cannot be classified into Evolutionary Classification of Protein Domains database (ECOD). Among classified domains of potentially pathogenic proteins the most populated homology groups include helix-turn-helix (HTH), Immunoglobulin-related, and P-loop domains-related. Functional analysis revealed overrepresentation of these protein in biological processes related to viral entry into host cell, antibiotic biosynthesis, DNA metabolism and conformation change, and underrepresentation in translational processes. Analysis of the potentially pathogenic proteins indicates that they form 119 clusters (islands) within the *Salmonella* genome, suggesting their potential contribution to the bacterium’s virulence. Overall, our analysis revealed that identified potentially pathogenic proteins are poorly studied. ECOD hierarchy of classified *Salmonella enterica* domains is available online: http://prodata.swmed.edu/ecod/index_salm.php

**Author Summary:** *Salmonella enterica* is a dangerous bacterium known for causing severe typhoid fever in humans, posing significant health risks. Our study focuses on understanding the proteins of this bacterium’s genetic composition, unraveling their evolutionary classification. Analyzing a vast collection of strains, we identified and classified over 17,000 protein domains, with special focus on 272 proteins within *Salmonella* pathogenicity islands (SPIs). By comparing strains from clinical and environmental sources, we pinpointed 3,682 proteins overrepresented in clinical samples, signifying potential pathogenicity. Surprisingly, half of these proteins’ domains were not identified previously using sequence-based approaches. Our analysis identified these proteins forming 119 clusters within the *Salmonella* genome, suggesting their involvement in its virulence. Our study underscores the insufficient understanding of these potentially pathogenic proteins, highlighting the need for further investigation into their roles and implications in *Salmonella*-related illnesses.
