## Supplementary Table S1 for "Structure classification of the proteins from *Salmonella enterica* pangenome revealed novel potential pathogenicity islands"

### Sheet: Table S1
Table S1. Fraction of domains in different ECOD architecture groups
ECOD archietecture	ECOD F40		ECOD F99		Salmonella enterica pangenome		Comparison against ECOD F40		Comparison against ECOD F99
	Number	Percent	Number	Percent	Number	Percent	Fold Enrichment	P-value	Fold Enrichment	P-value
a/b barrels	1375	0.0280738	3259	0.0275808	320	0.0185636	0.661244	3.08434e-11	0.673064	1.62261e-11
a/b three-layered sandwiches	9582	0.195639	21287	0.180151	3478	0.201764	1.03131	0.155182	1.11997	1.50808e-08
a+b complex topology	2094	0.0427539	5388	0.0455984	755	0.0437986	1.02444	0.57772	0.960529	0.310438
a+b duplicates or obligate multimers	407	0.00830985	836	0.00707503	196	0.0113702	1.36828	0.000315449	1.60709	1.9503e-09
a+b four layers	390	0.00796276	776	0.00656726	76	0.00440886	0.553686	1.83399e-06	0.67134	0.000870042
a+b three layers	2044	0.041733	4604	0.0389635	596	0.0345748	0.828475	6.99965e-05	0.887364	0.00694003
a+b two layers	7088	0.144718	16093	0.136194	2171	0.125943	0.870263	9.73174e-08	0.924727	0.00126161
alpha arrays	4910	0.100249	10764	0.0910953	3215	0.186507	1.86043	0	2.04738	0
alpha bundles	3396	0.0693373	7272	0.0615426	1428	0.0828402	1.19474	5.40287e-08	1.34606	0
alpha complex topology	914	0.0186614	2130	0.0180261	593	0.0344007	1.84341	0	1.90839	0
alpha duplicates or obligate multimers	400	0.00816693	763	0.00645724	199	0.0115443	1.41354	6.65146e-05	1.7878	1.80966e-13
alpha superhelices	1658	0.0338519	3099	0.0262267	286	0.0165913	0.490112	0	0.632609	1.27565e-13
beta barrels	3553	0.0725428	9330	0.0789594	1567	0.0909038	1.25311	8.39884e-13	1.15127	7.50812e-07
beta complex topology	334	0.00681939	854	0.00722737	58	0.00336466	0.493396	4.20773e-07	0.465544	8.33329e-09
beta duplicates or obligate multimers	1570	0.0320552	2824	0.0238994	208	0.0120664	0.376424	0	0.504882	0
beta meanders	171	0.00349136	443	0.00374909	44	0.0025525	0.73109	0.0631843	0.680832	0.014531
beta sandwiches	5044	0.102985	18308	0.15494	1259	0.0730363	0.709194	0	0.471385	0
extended segments	705	0.0143942	1928	0.0163166	43	0.00249449	0.173298	0	0.152881	0
few secondary structure elements	2608	0.0532484	6509	0.0550854	354	0.020536	0.385665	0	0.372803	0
mixed a+b and a/b	735	0.0150067	1695	0.0143447	392	0.0227405	1.51535	3.46099e-11	1.58528	2.22045e-16
Total	48978		118162		17238
