## Supplementary Table S3 for "Structure classification of the proteins from *Salmonella enterica* pangenome revealed novel potential pathogenicity islands"

### Sheet: Supplementary Table S3
Table S3. Novel potential pathogenicity island (NPPI7) proteins
Assembly	NCBI protein id	MDS value	Potentially pathogenic	Protein name
GCF_021397675.1	WP_015586048.1	2216.89	Yes	LPD7 domain-containing protein
GCF_011466275.1	WP_223811519.1	2216.86	Yes	plasmid mobilization protein MobA
GCA_008114805.1	ECO0783211.1	2216.86	Yes	hypothetical protein AAK88_22130
GCA_005533335.1	EAO9548374.1	2216.86	Yes	single-stranded DNA-binding protein
GCA_008114805.1	ECO0783213.1	2216.86	Yes	hypothetical protein AAK88_22140
GCA_008618275.1	ECW6358964.1	2216.64	Yes	hypothetical protein AIA33_10255
GCA_008114805.1	ECO0783198.1	2216.64	Yes	conjugal transfer protein
GCA_008114805.1	ECO0783195.1	2216.63	Yes	TraP
GCA_008114805.1	ECO0783194.1	2216.63	Yes	hypothetical protein AAK88_22045
GCA_008114805.1	ECO0783191.1	2216.63	Yes	conjugal transfer protein
GCA_026018485.1	EKB5319662.1	2216.49	No	hypothetical protein OOL41_001514
GCA_008114805.1	ECO0783186.1	2216.45	Yes	RepC
GCA_007841815.1	ECJ7800580.1	2216.45	Yes	replication protein RepA
GCA_010650175.1	EDV2320831.1	2215.93	Yes	hypothetical protein QD83_004322
GCA_008114805.1	ECO0783187.1	2215.86	No	ExcA
GCA_008114805.1	ECO0783221.1	2215.66	Yes	DUF4942 domain-containing protein
GCA_008114805.1	ECO0783223.1	2215.65	Yes	helix-turn-helix transcriptional regulator
GCA_019891895.1	EIB4898420.1	2215.61	Yes	hypothetical protein K5A74_004162
GCA_005423935.1	EAM5856908.1	2215.52	No	hypothetical protein EOZ92_25595
GCA_008114805.1	ECO0783157.1	2215.51	Yes	hypothetical protein AAK88_21850
GCA_008114805.1	ECO0783160.1	2215.46	Yes	hypothetical protein AAK88_21865
